# Concentration dependent CsrA regulation of the *uxuB* transcript leads to development of post-transcriptional BANDPASS Filter

**DOI:** 10.1101/2024.09.28.615595

**Authors:** Alejandra M. Rojano-Nisimura, Trevor R. Simmons, Alexandra J. Lukasiewicz, Ryan Buchser, Josie S. Ruzek, Jacqueline L. Avila, Lydia M. Contreras

**Author notes:** Corresponding Author: Lydia M. Contreras. These authors contributed equally to this work and are considered co-first authors (Alejandra M. Rojano-Nisimura, Trevor R. Simmons).

## Abstract

Post-transcriptional control systems offer new avenues to design synthetic circuits that offer reduced burden and less synthetic regulatory components compared to transcriptionally based tools. Herein, we repurpose a newly identified post-transcriptional interaction between the *uxuB* leader sequence and the *E. coli* CsrA regulatory protein to design a biological post-transcriptional BANDPASS filter. In this work, we characterize *the uxuB* mRNA as heterogenous target of the Carbon Storage Regulatory A (CsrA) protein, where the protein can both activate and repress *uxuB* activity depending on its intracellular concentration. We leverage this interaction to implement a novel strategy of regulation within the 5’UTR of an mRNA. Specifically, we report a hierarchical binding strategy that may be leveraged by CsrA within *uxuB* to result in a dose-dependent response in regulatory outcomes. In our semi-synthetic circuit, the *uxuB* mRNA leader sequence is used as a scaffold that is fused to a gene of interest, which allows the circuit to transition between ON/OFF states based on a range of free native concentration of the CsrA regulatory protein. Notably, this system exerts regulation comparable to previously developed transcriptional BANDPASS filters while reducing the number of circuit components and can be used in concert with additional controlled circuits to achieve complex multi-signal control. We anticipate that future characterization of native regulatory RNA-protein systems will allow for development of more complex RNP-based circuits for synthetic biology applications.
