## Supplementary Table S3 for "Concentration dependent CsrA regulation of the *uxuB* transcript leads to development of post-transcriptional BANDPASS Filter"

### Sheet: Table of Contents
	Table	Description
	Supplementary Table S3.	Summary of predicted heterogeneous CsrA targets

### Sheet: Table S3
	Supplementary Table 1. Summary of predicted heterogeneous CsrA targets
	mRNA Target Name	Type of CsrA target		Experimental Regulation by CsrA (Leistra et al. 2018)	Canonical Biophysical Model-Predicted Regulation (Leistra et al. 2018)	ΔG_mRNA:CsrA range of lowest energy conformations leading to opposed outcomes (RT units)	Number of unique non-consensus binding sites in lowest energy conformations leading to opposed outcomes	Number of unique high affinity motifs in lowest energy conformations leading to opposed outcomes	Total number of high-affinity GGA motifs in leader sequence [5'UTR(CDS)]	Number of sites to be mutated for binding site analysis
			Leader sequence (annotated 5'UTR/ 100 nt preceding the start codon + first 100 nt of CDS)
	gatC	other modeled	TTTTGGCGATATTCCGTTAGTTCACGGCATGCCTTTTATTTCTGGTATCGGTATCGAAGCATTACAAAATAAAATTCTGACTATCTTACAGGGGTGACCTATGTTTTCAGAAGTCATGCGTTATATTCTCGACCTCGGCCCTACGGTGATGCTGCCGATTGTCATCATTATTTTTTCTAAAATATTAGGCATGAAGGCAG	not determined	heterogeneous (no impact/activation)	0.16	3	0	0(0)	3
	ribB	other modeled	CTGTCGGGCATGGACCCGCTCACGTTATTTTGGCTATATGCCGCCACTCCTAAGACTGCCCTGATTCTGGTAACCATAATTTTAGTGAGGTTTTTTTACCATGAATCAGACGCTACTTTCCTCTTTTGGTACGCCTTTCGAACGTGTTGAAAATGCACTGGCTGCGCTGCGTGAAGGACGCGGTGTAATGGTGCTTGATG	non-fluorescent	heterogeneous (no impact/repression)	1.52	1	2	1(1)	3
	yhcB	other modeled	GAGATGTTCATGACCTGGGAATATGCGCTAATTGGGTTAGTCGTCGGCATCATTATTGGTGCTGTGGCCATGCGTTTTGGTAATCGTAAACTACGCCAGCAACAGGCGT	non-fluorescent	heterogeneous (repression/no impact)	0.34	2	1	0(1)	3
	dps	well-characterized	GTTAATTACTGGGACATAACATCAAGAGGATATGAAATTATGAGTACCGCTAAATTAGTTAAATCAAAAGCGACCAATCTGCTTTATACCCGCAACGATGTCTCCGACAGCGAGAAAAAAGCAACAGTAGAGTTGCTGA	rep	heterogeneous (repression/no impact)	1.36	2	1	2(0)	4
	acnA	functional	TCACCCTGAAGAGAATCAGGGCTTCGCAACCCTGTCATTAAGGAGGAGCTatgTCGTCAACCCTACGAGAAGCCAGTAAGGACACGTTGCAGGCCAAAGATAAAACTTACCACTACTACAGCCTGCCGCTTGCTGCTAAATCACTGGGCG	rep	heterogeneous (activation/repression)	1.45	1	1	2(1)	4
	cmk	functional	TTATGTTAACGGTACGCCTGTTTTAAGGAGATAAAGATGACGGCAATTGCCCCGGTTATTACCATTGATGGCCCAAGCGGTGCAGGGAAAGGCACCTTGTGTAAGGCTATGGCGGAAGCGTTGCAATGGCATCTGC	rep	heterogeneous (repression/activation)	0.17	1	2	1(2)	4
	fumA	other modeled	TTTAACAGGGCAACGGAACACCCGCCCAGAGCATAACCAAACCAGGCAGTAAGTGAGAGAACAatgTCAAACAAACCCTTTCATTATCAGGCTCCTTTTCCACTCAAAAAAGATGATACTGAGTATTACCTGCTAACCAGCGAACACGTTAGCGTATCTGAAT	not determined	heterogeneous (no impact/repression)	0.23	3	0	1(0)	4
	fhuA	other modeled	CGTACCGCTTGCGAACCCGCCAGCGTTTCGAATATTATCTTATCTTTATAATAATCATTCTCGTTTACGTTATCATTCACTTTACATCAGAGATATACCAatgGCGCGTTCCAAAACTGCTCAGCCAAAACACTCACTGCGTAAAATCGCAGTTGTAGTAGCCACAGCGGTTAGCGGCATGTCTGTTTATGCACAGGCAG	not determined	heterogeneous (no impact/repression)	0.37	4	0	0(0)	4
	fes	other modeled	TATATTTCTGCAATCAATGAAAAATTGCACAGTAAACATGGGGTTATGGTGTGACGGCGTTAAAAGTAGGAAGTGAGAGCTGGTGGCAGTCGAAACATGGCCCGGAATGGCAGCGTCTGAATGACGAAATGTTTGAGGTCACTTTCTGGTGGCGTGATCCCCAAGGTTCTGAAGAATACTCGACGATAAAGCGCGTATGGGTCTACATCACTGGTGTGACCGATCACC	non-fluorescent	heterogeneous (repression/activation)	0.33	2	1	2(0)	4
	nhaA	other modeled	GGTCACTCGTGAGCGCTTACAGCCGTCAAAAACGCATCTCACCGCTGATGGCGCAAATTCTTCAATAGCTCGTAAAAAACGAATTATTCCTACACTATAATCTGATTTTAACGATGATTCGTGCGGGGTAAAATAGTAAAAACGATCTATTCACCTGAAAGAGAAATAAAAAGTGAAACATCTGCATCGATTCTTTAGCAGTGATGCCTCGGGAGGCATTATTCTTATCATTGCCGCTATCCTGGCGATGATTATGGCCAACAGCGGCGCAA	non-fluorescent	heterogeneous (no impact/repression)	0	3	0	0(1)	4
	ybiT	other modeled	TTTTCAGGATACGCCTGTGTTAGTTTCCAGTAACGTCACCATGCAGTTCGGCAGTAAGCCGTTGTTTGAAAACATTTCCGTCAAATTTGGCGGCGGCAACCGTTACGGCCTGATTG	non-fluorescent	heterogeneous (repression/activation)	0.24	3	0	1(0)	4
	ybaL	well-characterized	GTAATTTTGGTTTTCCCGGCCAAAAATGGACAATAACCACCAGGAAAAGGAGACGGAATGCATCACGCCACCCCGCTTATCACCACCATTGTTGGCGGCCTTGTGCTCGCCTTTATCCTCGGCATGCTGGCCAATAAACTACGTATTTCTCCTCTGG	rep	heterogeneous (activation/repression)	0.07	1	2	4(0)	5
	rodZ	functional	AACGGTTAACTTAACGGATGTTTCGCGGTGTGGGTGAGCATGATGGTTCACCGGCATCTCAATTCTCATTTAAACGTACCTGCAGCGAATGAATACTGAAGCCACGCACGACCAAAATGAAGCACTTACTACCGGCGCTCGCCTGCGTAATGCTCGCGAACAACTAGGACTTAGTCAGCAGGCCGTTG	rep	heterogeneous (no impact/repression)	1.7	3	1	1(1)	5
	pepT	functional	ACAAAAAGTGAGGGTGACTACATGGATAAACTACTTGAGCGATTTTTGAACTACGTGTCTCTGGATACCCAATCAAAAGCAGGGGTGAGACAGGTTCCCAGCACGGAAGGCCAATGGAAGT	rep	heterogeneous (repression/no impact)	0.8	1	1	0(4)	5
	aroG	functional	TATTGCATTCACTAAGATAAGTATGGCAACACTGGAACAGACATGAATTATCAGAACGACGATTTACGCATCAAAGAAATCAAAGAGTTACTTCCTCCTGTCGCATTGCTGGAAAAATTCCCCGCTACTGAAAATGCCGCGA	rep	heterogeneous (activation/no impact)	1.32	3	0	1(1)	5
	flhD	classical	GATTTAGGAAAAATCTTAGATAAGTGTAAAGACCCATTTCTATTTGTAAGGACATATTAAACCAAAAAGGTGGTTCTGCTTATTGCAGCTTATCGCAACTATTCTAATGCTAATTATTTTTTACCGGGGCTTCCCGGCGACATCACGGGGTGCGGTGAAACCGCATAAAAATAAAGTTGGTTATTCTGGGTGGGAATAATGCATACCTCCGAGTTGCTGAAACACATTTATGACATCAACTTGTCATATTTACTACTTGCACAGCGTTTGATTGTTCAGGACAAAGCGTCCGCTATGT	act	heterogeneous (activation/repression)	0.78	1	2	3(1)	5
	uxuB	functional	GCGCTTTCTTTAGCCGTTAATATCCACCGGCATGGCTGCGCGCCGTGCCGGTTCCTTCTTCCTTGCCGTCACTCTTTGAAGACGGATTCTGGAGTTTACGATGACTACTATTGTTGACAGCAATCTGCCGGTTGCCCGCCCGTCATGGGATCATTCTCGTCTGGAATCACGCATTGTGCATCTCGGTTGCGGGGCGTTTC	act	heterogeneous (activation/repression)	1.41	1	2	2(2)	5
	talA	other modeled	CTCAGAAGTGTGAATTAACGCACTCATCTAACACTTTACTTTTCAAGGAGTATTTCCTatgAACGAGTTAGACGGCATCAAACAGTTCACCACTGTCGTGGCAGACAGCGGCGATATTGAGTCCATTCGCCATTATCATCCCCAGGATGCCACCACCA	not determined	heterogeneous (repression/no impact)	1.19	3	1	1(1)	5
	yjbD	other modeled	AAGAGATAAATAGTTAAGAGAAGGCAAAATGAATATTATCAGTTCTGCTCGCAAACGAATTCCCGTACACTGAACTCTCTGGCTCACTGAGGGCACCATCATGGCACTCCCCCGTATTACCCAAAAAGAGATGACTGAACGCGAGCAGCGTGAACTTAAAACACTGCTGGATCGGGCGCGGATTGCGCATGGTCGCGTAT	not determined	heterogeneous (activation/repression)	0.22	3	0	0(2)	5
	bfr	functional	GAGTGGAAGCGAAGGAGTCAAAAAATGAAAGGTGATACTAAAGTTATAAATTATCTCAACAAACTGTTGGGAAATGAGCTTGTCGCAATCAATCAGTACTTTCTCCATGCCCGAATGTTTAAAA	rep	heterogeneous (activation/repression)	1.39	3	1	2(1)	6
	crp	functional	GATGCTACAGTAATACATTGATGTACTGCATGTATGCAAAGGACGTCACATTACCGTGCAGTACAGTTGATAGCCCCTTCCCAGGTAGCGGGAAGCATATTTCGGCAATCCAGAGACAGCGGCGTTATCTGGCTCTGGAGAAAGCTTATAACAGAGGATAACCGCGCATGGTGCTTGGCAAACCGCAAACAGACCCGACTCTCGAATGGTTCTTGTCTCATTGCCACATTCATAAGTACCCATCCAAGAGCACGCTTATTCACCAGG	rep	heterogeneous (no impact/activation)	0.88	2	1	4(0)	6
	purM	well-characterized	GAATTTTATTTTTCTACCGCAAGTAACGCGTGGGGACCCAAGCAGTGACCGATAAAACCTCTCTTAGCTACAAAGATGCCGGTGTTGATATTGACGCGGGTAATGCTCTGGTTGGAAGAATCAAAGGCGTAGTGAAGAAAACGC	act	heterogeneous (no impact/activation)	0.79	4	0	1(1)	6
	ytfQ	functional	ATGAAAGCGATTACAAACTTGTGATTAACGTTTTATTTACTTTTTTGAAGTGTGATGTAACGCAATCTGTTACATAACGAATTGTCTATAGTTTTTTCGCGAACATCTTTTAACCAATAATAACTACCCCGACGAGGACAACCCTATGTGGAAACGCTTACTTATAGTCTCTGCAGTCTCGGCAGCCATGTCGTCTATGGCGTTGGCCGCTCCATTAACCGTTGGATTTTCGCAGGTCGGATCGG	act	heterogeneous (no impact/repression)	1.85	2	1	1(3)	6
	yqjE	functional	CGCGTGCCGATGAGTATGTGCGCGAAAATCCGTGGACGGGCGTGGGCATTGGCGCTGCAATCGGTGTAGTGCTCGGCGTTCTGCTGTCGCGTCGTTAATTATGGCGGACACTCATCACGCACAAGGGCCCGGTAAAAGCGTTCTGGGCATCGGGCAGCGAATTGTTTCTATCATGGTTGAAATGGTAGAGACACGTCTGC	act	heterogeneous (activation/repression)	0.08	4	0	1(1)	6
	dnaK	other modeled	AACCGCAGTGAGTGAGTCTGCAAAAAAATGAAATTGGGCAGTTGAAACCAGACGTTTCGCCCCTATTACAGACTCACAACCACATGATGACCGAATATATAGTGGAGACGTTTAGATGGGTAAAATAATTGGTATCGACCTGGGTACTACCAACTCTTGTGTAGCGATTATGGATGGCACCACTCCTCGCGTGCTGGAGAACGCCGAAGGCGATC	not determined	heterogeneous (no impact/activation)	0.01	3	0	1(2)	6
	hflC	other modeled	GTGGAGCAAGCAACACGTCGTCCACCAGTCAGGGCGATATTATGGACCAACGCCGCGCCAACGCGCAGCGTAACGACTACCAGCGTCAGGGGGAATAACGATGCGTAAGTCAGTTATCGCGATTATCATCATCGTGCTGGTAGTGCTTTACATGTCTGTCTTTGTCGTCAAAGAAGGTGAGCGCGGTATTACGCTGCGTT	not determined	heterogeneous (activation/repression)	1.75	3	1	3(0)	6
	purK	other modeled	TTCTTGCGACTCATGATAAAGAACTGCACCAGCGTCTGAATGACTGGCGCAAAGCCCAGACCGACGAAGTGCTGGAAAACCCGGACCCGCGAGGTGCGGCATGAAACAGGTTTGCGTCCTCGGTAACGGGCAGTTAGGCCGTATGCTGCGTCAGGCAGGCGAACCGTTAGGCATTGCTGTCTGGCCAGTCGGGCTGGACG	non-fluorescent	heterogeneous (no impact/activation)	1.24	3	0	2(1)	6
	yihX	other modeled	CAAAAATGCTCTATATCTTTGATTTAGGTAATGTGATTGTCGATATCGACTTTAACCGTGTGCTGGGAGCCTGGAGCGATTTAACGCGTATTCCGCTGGCATCGC	non-fluorescent	heterogeneous (repression/no impact)	1.22	4	0	0(2)	6
	gstA	well-characterized	AGGGAAACTCTTTTACAAGCCGCTAACTTTTCGTTAGCGGCTTTTTTTTTGTTCAGCAACGCACTACCATACTTTAAACCACAGACAAAAGGAGTTACCGATGAAATTGTTCTACAAACCGGGTGCCTGCTCTCTCGCTTCCCATATCACCCTGCGTGAGAGCGGAAAGGATTTTACCCTCGTCAGTGTGGATTTAATGA	rep	heterogeneous (repression/activation)	1.02	2	1	2(3)	7
	patA	well-characterized	ATTTGTGTTTATCCCGATTTTCGCGATCGCAGCCGGAGTGGCGCAATCCCTGCAATACTTAAATCGGTATCATGTGATACGCGAGCCTCCGGAGCATATTTTGAACAGGTTACCTTCGAGCGCATCGGCTTTAGCGTGCAGCGCCCACGCCCTGAATCTCATTGAGAAGCGAACGCTGGATCATGAGGAGATGAAAGCAC	act	heterogeneous (repression/activation)	0	3	1	2(2)	7
	wrbA	other modeled	AGTGGTAGCGAATCGCTACGGAATAGAGATAACACGAGGAGTGGTTAGAAATGGCTAAAGTTCTGGTGCTTTATTATTCCATGTACGGACATATTGAAACGATGGCACGCGCAGTCGCTGAGGGTGCAAGCAAAGTGGATGGCGCTGAAG	not determined	heterogeneous (activation/repression)	1.57	3	1	2(2)	7
	AhpC	other modeled	GTTGTTGCATTTGTAAGGGCAACACCTCAGCCTGCAGGCAGGCACTGAAGATACCAAAGGGTAGTTCAGATTACACGGTCACCTGGAAAGGGGGCCATTTTACTTTTTATCGCCGCTGGCGGTGCAAAGTTCACAAAGTTGTCTTACGAAGGTTGTAAGGTAAAACTTATCGATTTGATAATGGAAACGCATTAGCCGAATCGGCAAAAATTGGTTACCTTACATCTCATCGAAAACACGGAGGAAGTATAGATGTCCTTGATTAACACCAAAATTAAACCTTTTAAAAACCAGGCATTCAAAAACGGCGAATTCATCGAAATCACCGAAAAAGATACCGAAGGCCGCTGGA	not determined	heterogeneous (repression/no impact)	0.96	2	1	4(1)	7
	ddlA	other modeled	TTGTCAGCAGAAGATTGCAACAATCTTTCAGAAGGCCGCGAATCCCCCGTTTTGTCGTGGTAATGTATGCACTTTGTGTTAGACGGGATAGGTTTTTAAGATGGAAAAACTGCGGGTAGGAATCGTTTTTGGTGGTAAATCAGCGGAACATGAAGTGTCTCTGCAATCGGCAAAAAACATTGTCGATGCCATTGATAAAA	non-fluorescent	heterogeneous (activation/repression)	1.01	3	0	1(3)	7
	entC	functional	GAAAATATAAATGATAATCATTATTAAAGCCTTTATCATTTTGTGGAGGATGATATGGATACGTCACTGGCTGAGGAAGTACAGCAGACCATGGCAACACTTGCGCCCAATCGCTTTTTCTTTATGTCGCCGTACCGCAGTTTTACGACGTCAG	rep	heterogeneous (activation/repression)	0.56	4	0	2(2)	8
	ppk	functional	ACCCCCGTAATTAAAGCGCCAGCTCTGCCGCTGGCGTTTTTCAATTCACCTGTAAATCGCAAGCTCCAGCAGTTTTTTTCCCCCTTTTCTGGCATAGTTGGACATCTGCCAATATTGCTCGCCATAATATCCAGGCAGTGTCCCGTGAATAAAACGGAGTAAAAGTGGTAATGGGTCAGGAAAAGCTATACATCGAAAAAGAGCTCAGTTGGTTATCGTTCAATGAACGCGTGCTTCAGGAAGCGGCGGACAAATCTAACCCGCTGATTG	rep	heterogeneous (repression/no impact)	1.85	3	1	2(3)	8
	adeP	other modeled	TATAAGTAAATCCAATAAAAAAGTCTCTCACAAACGCGCCTATTGTCGCATTTTGGTATACGATAGCGACGGATTTTCCCTCCTTGTTCGGAAATAGATAATGAGTCATCAACATACCACCCAGACTTCTGGTCAGGGGATGCTGGAACGCGTGTTTAAACTGCGCGAACATGGCACGACGGCACGGACCGAAGTGATCG	non-fluorescent	heterogeneous (activation/no impact)	0.22	3	1	2(3)	8
	frdA	other modeled	AAAGGAGCAGTGGAATAGCGTTCGCAGACCGTAACTTTCAGGTACTTACCCTGAAGTACGTGGCTGTGGGATAAAAACAATCTGGAGGAATGTCGTGCAAACCTTTCAAGCCGATCTTGCCATTGTAGGCGCCGGTGGCGCGGGATTACGTGCTGCAATTGCTGCCGCGCAGGCAAATCCGAATGCAAAAATCG	non-fluorescent	heterogeneous (repression/activation)	0.8	2	1	5(1)	8
	ldcC	other modeled	AATTCGCAAAAGTTCTGAAAAAGGGTCACTTCGGTGGCCCTTTTTTATCGCCACGGTTTGAGCAGGCTATGATTAAGGAAGGATTTTCCAGGAGGAACACATGAACATCATTGCCATTATGGGACCGCATGGCGTCTTTTATAAAGATGAGCCCATCAAAGAACTGGAGTCGGCGCTGGTGGCGCAAGGCTTTCAGATTA	non-fluorescent	heterogeneous (repression/activation)	2.2	2	1	4(2)	8
	tam	other modeled	GTCGCGAAACTGGAATCTTTAATGACCGGGCCGCGTAAAAAACGTCTGTTCAATGGTTTGATGCCGTGAGGCGAATTTATCAATTTTATCTACAATTGGGGTAACGCGCTGACGGGAGTAAAAAAATGTCTGACTGGAACCCCTCTTTATATCTACACTTTTCCGCTGAACGATCGCGTCCGGCGGTGGAGCTGCTTGCCAGAGTGCCGCTGGAAAATGTCGAAT	non-fluorescent	heterogeneous (activation/no impact)	0.8	3	0	2(3)	8
	astD	functional	CCGAGCGTTTGATTTTAACCGCCGCACAACTGGATGCCCTCAAATGCCACGCCGGGGATCGCGTTCGTCTGGTGCGCCTGTGCGCAGAGGAGAAAACAGCATGACTTTATGGATTAACGGTGACTGGATAACGGGCCAGGGCGCATCGCGTGTGAAGCGTAATCCGGTATCGGGCGAGGTGTTATGGCAAGGCAATGATG	rep	heterogeneous (no impact/repression)	1.42	4	0	3(2)	9
	hemG	functional	AATGGATCCTGATTGCCAACATGCTGTTTGGTCGTCTCGAGGTCTTTACATTGCTGGTGCTCTTTACCCCGACTTTCTGGCGTGAATGATGGAGTAATACGTGAAAACATTAATTCTTTTCTCAACAAGGGACGGACAAACGCGCGAGATTGCCTCCTACCTGGCTTCGGAACTGAAAGAACTGGGGATCCAGGCGGATG	rep	heterogeneous (activation/repression)	1.89	2	2	2(5)	9
	truC	functional	CCTATTATGAAATGGCGCTGGCGACGGACCATCCGCAACGCGCGCTTATTCTGGCTGAGCTGGAAAAACTGGATGCTCTTTTTGCGGATGATGCGAGCTAATGCTGGAAATACTCTATCAGGATGAATGGCTGGTTGCGGTAAATAAACCCTCCGGCTGGCTGGTTCACCGCAGCTGGCTGGATCGCGACGAGAAAGTAG	rep	heterogeneous (repression/activation)	0.33	2	1	4(3)	9
	iraD	classical	GCCTGTGAATGGTATTTTTGATGTATTTGATATGTTATCAATTTATATTATTTACAAACTAATTGTTTCAAATAATACATGGCTGATTATGCGGAAATAAATAATTTCCCACCGGAATTAAGTAGCAGCGGTGACAAGTATTTTCATCTACGTAACTATTCGGAATATTCAGAATATACTAGCGGTTTTTTTTTGAGTTTGATGATTTTTATCAAATCATGACTTTTTTCCTGAAAAGTCAGTAGATATTCATAGGCAAGTAAGGTTTTATACTTTGCTGACAGGATTCAGGCCTGTCTCAGACTGACATGGATGTAATGAACAAAAGGGAATGGCTATGGAAAATGAGCATCAATACAGTGGTGCCCGGTGTTCAGGGCAAGCCGCATATGTTGCTAA…	rep	heterogeneous (activation/repression)	0.66	3	0	8(0)	11
